# Yeast *de novo* proteins integrate into cellular systems using ancient protein targeting and degradation pathways

**DOI:** 10.1101/2024.08.28.610198

**Authors:** Carly J. Houghton, Nelson Castilho Coelho, Annette Chiang, Aaron Wacholder, Stefanie Hedayati, Alison Guyer, Matayo Wankiiri-Hale, Hussain Raza, Nathan D. Lord, Saurin B. Parikh, Nejla Ozbaki-Yagan, John Iannotta, Alexis Berger, Matthew L. Wohlever, Anne-Ruxandra Carvunis, Allyson F. O’Donnell

## Abstract

Recent evidence demonstrates that eukaryotic genomes encode thousands of evolutionarily novel proteins that originate *de novo* from non-coding DNA and can contribute to species-specific adaptations. Yet, it remains unclear how these incipient proteins—whose sequences are entirely new to nature—navigate the cellular environment to bring about phenotypic change. Here, we conduct a systematic *in vivo* investigation of yeast *de novo* proteins with enhanced growth phenotypes, revealing the early stages of cellular integration. We find that these proteins are strongly enriched at the endoplasmic reticulum (ER) relative to conserved proteins, and that they integrate into cellular systems through conserved membrane targeting, trafficking, and degradation pathways. Despite having unrelated sequences, ER-localized *de novo* proteins share a common molecular signature: a C-terminal transmembrane domain that likely enables recognition by conserved post-translational ER insertion pathways. After insertion, ER-localized *de novo* proteins traffic from the ER and their homeostasis is regulated by conserved proteasomal and vacuolar degradation pathways. Our findings demonstrate that ancient targeting and degradation pathways can accommodate young *de novo* proteins sharing a convergent molecular signature. These pathways may act as selective filters, biasing which young *de novo* proteins persist.

**Significance Statement:** Deeply conserved genes shape the core structure and function of cells, but novel genes are key drivers of biodiversity. Novel genes can arise by divergence from ancient genes, or *de novo* from non-genic DNA. For *de novo* genes to develop novel functions, it is necessary for them to be processed by the cell so that their protein levels and localization are regulated. However, little is known about how novel *de novo* genes obtain the capacity to engage the cellular machinery needed for this regulation. Here, we experimentally assess how a set of endoplasmic reticulum (ER)-localized proteins encoded by recently-evolved *de novo* genes are localized and degraded in yeast cells. We discover that, despite having entirely unique amino acid sequences, these proteins share biochemical signatures allowing them to engage the same ancient cellular machinery and localize to the ER membrane. Interestingly though, this machinery is not the one that targets most ancient proteins to the ER. These results indicate that even recently emerged proteins without an extensive period of evolutionary adaptation can be recognized by specific ancient cellular pathways, facilitating their localization and homeostasis.
