## Supplemental Table 1 for "Yeast *de novo* proteins integrate into cellular systems using ancient protein targeting and degradation pathways"

### Sheet: DNP_fitness_localization
orf_name	experimental_conditions_beneficial_vakirlis_2020	cloned_in_this_study	primary_localizations (greater than 30% of expressing cells)
YAL066W	N-,C++	Y	Puncta/Cyto+Puncta
YBL100W-C	N-,C++	Y	Mito/Mito+Puncta/Mito+Nuc,Puncta/Cyto+Puncta
YBR196C-A	N++,C+, N-,C++	Y	ER/ER+Puncta, Puncta/Cyto+Puncta
YBR296C-A	N-,C++	Y	PM/PM+Cyto/PM+Puncta
YCL058C	N+, C+	Y	Cyto
YDL118W	N++,C++, N+, C+, N+, C++, N-,C++	Y	ER/ER+Puncta
YDL187C	N+, C++	Y	Nuc/Nuc+Puncta
YEL035C	N++,C+, N++,C++, N+, C+, N+, C++, N-,C++	Y	Nuc/Nuc+Puncta,Puncta/Cyto+Puncta
YER014C-A	N++,C+, N++,C++, N+, C+, N+, C++, N-,C++	Y	Cyto
YFL032W	N+, C+, N-,C++	Y	Cyto
YGL149W	N+, C++	Y	Puncta/Cyto+Puncta
YGR035W-A	N++,C+, N++,C++, N+, C++, N-,C++	Y	Cyto
YGR269W	N-,C++	N	NA
YHR021W-A	N+, C+	Y	Cyto
YIL134C-A	N-,C++	Y	ER/ER+Puncta
YKL183C-A	N++,C+, N++,C++, N+, C+, N+, C++	Y	Cyto
YLL006W-A	N++,C+, N++,C++, N+, C+, N+, C++, N-,C++	Y	ER/ER+Puncta, Puncta/Cyto+Puncta
YLR123C	N+, C+, N-,C++	Y	Nuc/Nuc+Puncta,Cyto
YLR406C-A	N-,C++	Y	Puncta/Cyto+Puncta,Cyto
YML090W	N++,C++	Y	Cyto
YMR151W	N++,C++, N+, C+, N+, C++	Y	ER/ER+Puncta
YMR230W-A	N++,C+, N-,C++	Y	Puncta/Cyto+Puncta
YNL303W	N++,C+, N-,C++	Y	Puncta/Cyto+Puncta,Cyto
YOL035C	N++,C++, N+, C+, N+, C++, N-,C++	Y	ER/ER+Puncta
YOR011W-A	N++,C++, N+, C+, N+, C++	N	NA
YOR183W	N+, C+, N+, C++	Y	Cyto
YPR039W	N++,C++, N+, C++	Y	Puncta/Cyto+Puncta,Cyto
YPR126C	N++,C+, N++,C++, N+, C+, N+, C++, N-,C++	Y	ER/ER+Puncta,Cyto

### Sheet: DNP_localization_cell_counts
Used for Figure 1C pie charts
Raw counts of individual cells
Category	YAL066W	YBL100W-C	YBR196C-A	YBR296C-A	YCL058C	YDL118W	YDL187C	YEL035C	YER014C-A	YFL032W	YGL149W	YGR035W-A	YHR021W-A	YIL134C-A	YKL183C-A	YLL006W-A	YLR123C	YLR406C-A	YML090W	YMR151W	YMR230W	YNL303W	YOL035C	YOR183W	YPR039W	YPR126C
ER/ER+Puncta	11	6	199			169					13	20	9	129		90		31	1	103	29		101			84
Mito/Mito+Puncta/Mito+Nuc		64					30
PM/PM+Cyto/PM+Puncta				73
Nuc/Nuc+Puncta							72	92					15				37
Puncta/Cyto+Puncta	36	50	109		6	19	51	61	24	24	68	23	9	3		75	18	93	16	39	140	82	9		42
Cyto	10	11	14	12	77	74	31	43	127	58	28	110	97	37	81	43	44	75	140		37	154	15	49	57	75
No Exp	133	45	170	51	49	262	227	264	59	120	194	155	102	108	96	211	137	377	236	114	204	217	83	6	106	58
Total number of cells	190	176	492	136	132	524	411	460	210	202	303	308	232	277	177	419	236	576	393	256	410	453	208	55	205	217
Percent of cells
Category	YAL066W	YBL100W-C	YBR196C-A	YBR296C-A	YCL058C	YDL118W	YDL187C	YEL035C	YER014C-A	YFL032W	YGL149W	YGR035W-A	YHR021W-A	YIL134C-A	YKL183C-A	YLL006W-A	YLR123C	YLR406C-A	YML090W	YMR151W	YMR230W	YNL303W	YOL035C	YOR183W	YPR039W	YPR126C
ER/ER+Puncta	5.78947	3.40909	40.4472	0	0	32.2519	0	0	0	0	4.29043	6.49351	3.87931	46.5704	0	21.4797	0	5.38194	0.254453	40.2344	7.07317	0	48.5577	0	0	38.7097
Mito/Mito+Puncta/Mito+Nuc	0	36.3636	0	0	0	0	7.29927	0	0	0	0	0	0	0	0	0	0	0	0	0	0	0	0	0	0	0
PM/PM+Cyto/PM+Puncta	0	0	0	53.6765	0	0	0	0	0	0	0	0	0	0	0	0	0	0	0	0	0	0	0	0	0	0
Nuc/Nuc+Puncta	0	0	0	0	0	0	17.5182	20	0	0	0	0	6.46552	0	0	0	15.678	0	0	0	0	0	0	0	0	0
Puncta/Cyto+Puncta	18.9474	28.4091	22.1545	0	4.54545	3.62595	12.4088	13.2609	11.4286	11.8812	22.4422	7.46753	3.87931	1.08303	0	17.8998	7.62712	16.1458	4.07125	15.2344	34.1463	18.1015	4.32692	0	20.4878	0
Cyto	5.26316	6.25	2.84553	8.82353	58.3333	14.1221	7.54258	9.34783	60.4762	28.7129	9.24092	35.7143	41.8103	13.3574	45.7627	10.2625	18.6441	13.0208	35.6234	0	9.02439	33.9956	7.21154	89.0909	27.8049	34.5622
No Exp	70	25.5682	34.5528	37.5	37.1212	50	55.2311	57.3913	28.0952	59.4059	64.0264	50.3247	43.9655	38.9892	54.2373	50.358	58.0508	65.4514	60.0509	44.5312	49.7561	47.9029	39.9038	10.9091	51.7073	26.7281
Total number of cells	100	100	100	100	100	100	100	100	100	100	100	100	100	100	100	100	100	100	100	100	100	100	100	100	100	100
Percent of expressing cells
Category	YAL066W	YBL100W-C	YBR196C-A	YBR296C-A	YCL058C	YDL118W	YDL187C	YEL035C	YER014C-A	YFL032W	YGL149W	YGR035W-A	YHR021W-A	YIL134C-A	YKL183C-A	YLL006W-A	YLR123C	YLR406C-A	YML090W	YMR151W	YMR230W	YNL303W	YOL035C	YOR183W	YPR039W	YPR126C
ER/ER+Puncta	19.2982	4.58015	61.8012	0	0	64.5038	0	0	0	0	11.9266	13.0719	6.92308	76.3314	0	43.2692	0	15.5779	0.636943	72.5352	14.0777	0	80.8	0	0	52.8302
Mito/Mito+Puncta/Mito+Nuc	0	48.855	0	0	0	0	16.3043	0	0	0	0	0	0	0	0	0	0	0	0	0	0	0	0	0	0	0
PM/PM+Cyto/PM+Puncta	0	0	0	85.8824	0	0	0	0	0	0	0	0	0	0	0	0	0	0	0	0	0	0	0	0	0	0
Nuc/Nuc+Puncta	0	0	0	0	0	0	39.1304	46.9388	0	0	0	0	11.5385	0	0	0	37.3737	0	0	0	0	0	0	0	0	0
Puncta/Cyto+Puncta	63.1579	38.1679	33.8509	0	7.22892	7.25191	27.7174	31.1224	15.894	29.2683	62.3853	15.0327	6.92308	1.77515	0	36.0577	18.1818	46.7337	10.1911	27.4648	67.9612	34.7458	7.2	0	42.4242	0
Cyto	17.5439	8.39695	4.34783	14.1176	92.7711	28.2443	16.8478	21.9388	84.106	70.7317	25.6881	71.8954	74.6154	21.8935	100	20.6731	44.4444	37.6884	89.172	0	17.9612	65.2542	12	100	57.5758	47.1698
Total number of cells	100	100	100	100	100	100	100	100	100	100	100	100	100	100	100	100	100	100	100	100	100	100	100	100	100	100
