## Supplemental Table 2 for "Yeast *de novo* proteins integrate into cellular systems using ancient protein targeting and degradation pathways"

### Sheet: Sheet1
Supplemental Table 2. Plasmids used in this work
Plasmid number	Description	Promoter	Tag	Copy number	Application	Source
pARC0500	pAG426GAL-YER014C-A-EGFP	Gal1-10	EGFP (C')	2µ	Expression Plasmid	this work
pARC0501	pAG426GAL-YLL006W-A-EGFP	Gal1-10	EGFP (C')	2µ	Expression Plasmid	this work
pARC0502	pAG426GAL-YEL035C-EGFP	Gal1-10	EGFP (C')	2µ	Expression Plasmid	this work
pARC0503	pAG426GAL-YPR126C-EGFP	Gal1-10	EGFP (C')	2µ	Expression Plasmid	this work
pARC0504	pAG426GAL-YOL035C-EGFP	Gal1-10	EGFP (C')	2µ	Expression Plasmid	this work
pARC0505	pAG426GAL-YMR151W-EGFP	Gal1-10	EGFP (C')	2µ	Expression Plasmid	this work
pARC0506	pAG426GAL-YGR035W-A-EGFP	Gal1-10	EGFP (C')	2µ	Expression Plasmid	this work
pARC0507	pAG426GAL-YKL183C-A-EGFP	Gal1-10	EGFP (C')	2µ	Expression Plasmid	this work
pARC0508	pAG426GAL-YLR123C-EGFP	Gal1-10	EGFP (C')	2µ	Expression Plasmid	this work
pARC0509	pAG426GAL-YPR039W-EGFP	Gal1-10	EGFP (C')	2µ	Expression Plasmid	this work
pARC0510	pAG426GAL-YDL118W-EGFP	Gal1-10	EGFP (C')	2µ	Expression Plasmid	this work
pARC0511	pAG426GAL-YIL134C-A-EGFP	Gal1-10	EGFP (C')	2µ	Expression Plasmid	this work
pARC0512	pAG426GAL-YHR021W-A-EGFP	Gal1-10	EGFP (C')	2µ	Expression Plasmid	this work
pARC0513	pAG426GAL-YBR196C-A-EGFP	Gal1-10	EGFP (C')	2µ	Expression Plasmid	this work
pARC0514	pAG426GAL-YNL303W-EGFP	Gal1-10	EGFP (C')	2µ	Expression Plasmid	this work
pARC0515	pAG426GAL-YLR406C-A-EGFP	Gal1-10	EGFP (C')	2µ	Expression Plasmid	this work
pARC0516	pAG426GAL-YMR230W-A-EGFP	Gal1-10	EGFP (C')	2µ	Expression Plasmid	this work
pARC0517	pAG426GAL-YBR296C-A-EGFP	Gal1-10	EGFP (C')	2µ	Expression Plasmid	this work
pARC0518	pAG426GAL-YCL058C-EGFP	Gal1-10	EGFP (C')	2µ	Expression Plasmid	this work
pARC0519	pAG426GAL-YBL100W-C-EGFP	Gal1-10	EGFP (C')	2µ	Expression Plasmid	this work
pARC0520	pAG426GAL-YFL032W-EGFP	Gal1-10	EGFP (C')	2µ	Expression Plasmid	this work
pARC0521	pAG426GAL-YGL149W-EGFP	Gal1-10	EGFP (C')	2µ	Expression Plasmid	this work
pARC0522	pAG426GAL-YML090W-EGFP	Gal1-10	EGFP (C')	2µ	Expression Plasmid	this work
pARC0523	pAG426GAL-YOR183W-EGFP	Gal1-10	EGFP (C')	2µ	Expression Plasmid	this work
pARC0524	pAG426GAL-YAL066W-EGFP	Gal1-10	EGFP (C')	2µ	Expression Plasmid	this work
pARC0525	pAG426GAL-YDL187C-EGFP	Gal1-10	EGFP (C')	2µ	Expression Plasmid	this work
pARC0001	pDNOR223	N/A	N/A	CEN	Entry Vector	Rual, J.F. et al. Human ORFeome version 1.1: a platform for reverse proteomics. Genome Res 14, 2128- 2135 (2004).
pARC0234	pDNOR223-YBR196C-A (without stop)	N/A	N/A	CEN	Entry Clone	this work
pARC0196	pDNOR223-YPR126C (without stop)	N/A	N/A	CEN	Entry Clone	this work
pARC0197	pDNOR223-YMR151W (without stop)	N/A	N/A	CEN	Entry Clone	this work
pARC0193	pDNOR223-YDL118W (without stop)	N/A	N/A	CEN	Entry Clone	this work
pARC0326	pDNOR223-YIL134C-A (without stop)	N/A	N/A	CEN	Entry Clone	this work
pARC0330	pDNOR223-YOL035C (without stop)	N/A	N/A	CEN	Entry Clone	this work
pARC0094	pDNOR223-YBR196C-A	N/A	N/A	CEN	Entry Clone	this work
pARC0202	pDNOR223-YPR126C	N/A	N/A	CEN	Entry Clone	this work
pARC0203	pDNOR223-YMR151W	N/A	N/A	CEN	Entry Clone	this work
pARC0199	pDNOR223-YDL118W	N/A	N/A	CEN	Entry Clone	this work
pARC0328	pDNOR223-YIL134C-A	N/A	N/A	CEN	Entry Clone	this work
pARC0332	pDNOR223-YOL035C	N/A	N/A	CEN	Entry Clone	this work
pARC0030	pAG415-GAL-ccdB1-EGFP	Gal1-10	EGFP (C')	2µ	Destination Plasmid	Alberti, S., Gitler, A.D. & Lindquist, S. A suite of Gateway cloning vectors for high-throughput genetic analysis in Saccharomyces cerevisiae. Yeast 24, 913-919 (2007).
pARC0030b	pAG415-GAL-EGFP-ccdB1	Gal1-10	EGFP (N')	2µ	Destination Plasmid	Alberti, S., Gitler, A.D. & Lindquist, S. A suite of Gateway cloning vectors for high-throughput genetic analysis in Saccharomyces cerevisiae. Yeast 24, 913-919 (2007).
pARC0031	pAG-Z3EVpr-ccdb1-mNG:HYG	Z3EV	mNG	2µ	Destination Plasmid	this work
pARC0152	pAG-Z3EVpr-mNG-ccdb1:HYG	Z3EV	mNG	2µ	Destination Plasmid	this work
pARC0033	pARC0031-Z3EVpr-YBR196C-A-mNG:HYG	Z3EV	mNG (C')	2µ	Expression Plasmid	this work
pARC0208	pARC0031-Z3EVpr-YPR126C-mNG:HYG	Z3EV	mNG (C')	2µ	Expression Plasmid	this work
pARC0209	pARC0031-Z3EVpr-YMR151W-mNG:HYG	Z3EV	mNG (C')	2µ	Expression Plasmid	this work
pARC0205	pARC0031-Z3EVpr-YDL118W-mNG:HYG	Z3EV	mNG (C')	2µ	Expression Plasmid	this work
pARC0334	pARC0031-Z3EVpr-YIL134C-A-mNG:HYG	Z3EV	mNG (C')	2µ	Expression Plasmid	this work
pARC0338	pARC0031-Z3EVpr-YOL035C-mNG:HYG	Z3EV	mNG (C')	2µ	Expression Plasmid	this work
pARC0237	pARC0152-Z3EVpr-mNG-YBR196C-A:HYG	Z3EV	mNG (N')	2µ	Expression Plasmid	this work
pARC0213	pARC0152-Z3EVpr-mNG-YPR126C:HYG	Z3EV	mNG (N')	2µ	Expression Plasmid	this work
pARC0214	pARC0152-Z3EVpr-mNG-YMR151W:HYG	Z3EV	mNG (N')	2µ	Expression Plasmid	this work
pARC0211	pARC0152-Z3EVpr-mNG-YDL118W:HYG	Z3EV	mNG (N')	2µ	Expression Plasmid	this work
pARC0336	pARC0152-Z3EVpr-mNG-YIL134C-A:HYG	Z3EV	mNG (N')	2µ	Expression Plasmid	this work
pARC0340	pARC0152-Z3EVpr-mNG-YOL035C:HYG	Z3EV	mNG (N')	2µ	Expression Plasmid	this work
pARC0217	pAG-Z3EVpr-ccdb1-HA:HYG	Z3EV	HA	2µ	Destination Plasmid	this work
pARC0235	pAG-Z3EVpr-YBR196C-A-HA:HYG	Z3EV	HA	2µ	Expression Plasmid	this work
