## Supplemental Table 3 for "Yeast *de novo* proteins integrate into cellular systems using ancient protein targeting and degradation pathways"

### Sheet: Sheet1
Supplemental Table 3. Yeast Strains used in this work
Strain number	Genotype	Source	Figures
AFO2345 or yARC0042	MATa his3∆1 met15∆0 ura3∆0 leu2∆0::pACT1-GEV:NAT	PMID: 24820415 and 19563757	Parental strain for strains used in Figure 1B, 1C, S1, S2
yARC0085 (DBY12394)	Matα ura3∆0 leu2∆0::ACT1pr-Z3EV:NatMX	PMCID: PMC3575806	Parental strain for strains used in Figures 2, 3, 4, 5, 6, S6, S7, S8, S9, S10
yARC1213	MATa his3∆1 met15∆0 ura3∆0 leu2∆0::pACT1-GEV:NAT pAG426GAL-YBR196C-A-EGFP	this work	Figure 1B, 1C, S1, S2
yARC1210	MATa his3∆1 met15∆0 ura3∆0 leu2∆0::pACT1-GEV:NAT pAG426GAL-YDL118W-EGFP	this work	Figure 1B, 1C, S1, S2
yARC1211	MATa his3∆1 met15∆0 ura3∆0 leu2∆0::pACT1-GEV:NAT pAG426GAL-YIL134C-A-EGFP	this work	Figure 1B, 1C, S1, S2
yARC1201	MATa his3∆1 met15∆0 ura3∆0 leu2∆0::pACT1-GEV:NAT pAG426GAL-YLL006W-A-EGFP	this work	Figure 1B, 1C, S1, S2
yARC1205	MATa his3∆1 met15∆0 ura3∆0 leu2∆0::pACT1-GEV:NAT pAG426GAL-YMR151W-EGFP	this work	Figure 1B, 1C, S1, S2
yARC1204	MATa his3∆1 met15∆0 ura3∆0 leu2∆0::pACT1-GEV:NAT pAG426GAL-YOL035C-EGFP	this work	Figure 1B, 1C, S1, S2
yARC1203	MATa his3∆1 met15∆0 ura3∆0 leu2∆0::pACT1-GEV:NAT pAG426GAL-YPR126C-EGFP	this work	Figure 1B, 1C, S1, S2
yARC1219	MATa his3∆1 met15∆0 ura3∆0 leu2∆0::pACT1-GEV:NAT pAG426GAL-YBL100W-C-EGFP	this work	Figure 1B, 1C, S1, S2
yARC1225	MATa his3∆1 met15∆0 ura3∆0 leu2∆0::pACT1-GEV:NAT pAG426GAL-YDL187C-EGFP	this work	Figure 1B, 1C, S1, S2
yARC1202	MATa his3∆1 met15∆0 ura3∆0 leu2∆0::pACT1-GEV:NAT pAG426GAL-YEL035C-EGFP	this work	Figure 1B, 1C, S1, S2
yARC1208	MATa his3∆1 met15∆0 ura3∆0 leu2∆0::pACT1-GEV:NAT pAG426GAL-YLR123C-EGFP	this work	Figure 1B, 1C, S1, S2
yARC1212	MATa his3∆1 met15∆0 ura3∆0 leu2∆0::pACT1-GEV:NAT pAG426GAL-YHR021W-A-EGFP	this work	Figure 1B, 1C, S1, S2
yARC1217	MATa his3∆1 met15∆0 ura3∆0 leu2∆0::pACT1-GEV:NAT pAG426GAL-YBR296C-A-EGFP	this work	Figure 1B, 1C, S1, S2
yARC1224	MATa his3∆1 met15∆0 ura3∆0 leu2∆0::pACT1-GEV:NAT pAG426GAL-YAL066W-EGFP	this work	Figure 1B, 1C, S1, S2
yARC1221	MATa his3∆1 met15∆0 ura3∆0 leu2∆0::pACT1-GEV:NAT pAG426GAL-YGL149W-EGFP	this work	Figure 1B, 1C, S1, S2
yARC1206	MATa his3∆1 met15∆0 ura3∆0 leu2∆0::pACT1-GEV:NAT pAG426GAL-YGR035W-A-EGFP	this work	Figure 1B, 1C, S1, S2
yARC1215	MATa his3∆1 met15∆0 ura3∆0 leu2∆0::pACT1-GEV:NAT pAG426GAL-YLR406C-A-EGFP	this work	Figure 1B, 1C, S1, S2
yARC1216	MATa his3∆1 met15∆0 ura3∆0 leu2∆0::pACT1-GEV:NAT pAG426GAL-YMR230W-A-EGFP	this work	Figure 1B, 1C, S1, S2
yARC1214	MATa his3∆1 met15∆0 ura3∆0 leu2∆0::pACT1-GEV:NAT pAG426GAL-YNL303W-EGFP	this work	Figure 1B, 1C, S1, S2
yARC1209	MATa his3∆1 met15∆0 ura3∆0 leu2∆0::pACT1-GEV:NAT pAG426GAL-YPR039W-EGFP	this work	Figure 1B, 1C, S1, S2
yARC1218	MATa his3∆1 met15∆0 ura3∆0 leu2∆0::pACT1-GEV:NAT pAG426GAL-YCL058C-EGFP	this work	Figure 1B, 1C, S1, S2
yARC1200	MATa his3∆1 met15∆0 ura3∆0 leu2∆0::pACT1-GEV:NAT pAG426GAL-YER014C-A-EGFP	this work	Figure 1B, 1C, S1, S2
yARC1220	MATa his3∆1 met15∆0 ura3∆0 leu2∆0::pACT1-GEV:NAT pAG426GAL-YFL032W-EGFP	this work	Figure 1B, 1C, S1, S2
yARC1207	MATa his3∆1 met15∆0 ura3∆0 leu2∆0::pACT1-GEV:NAT pAG426GAL-YKL183C-A-EGFP	this work	Figure 1B, 1C, S1, S2
yARC1222	MATa his3∆1 met15∆0 ura3∆0 leu2∆0::pACT1-GEV:NAT pAG426GAL-YML090W-EGFP	this work	Figure 1B, 1C, S1, S2
yARC1223	MATa his3∆1 met15∆0 ura3∆0 leu2∆0::pACT1-GEV:NAT pAG426GAL-YOR183W-EGFP	this work	Figure 1B, 1C, S1, S2
yARC0199	Matα ura3∆0 leu2∆0::ACT1pr-Z3EV:NatMX his3∆::Z3EVpr-YBR196C-A-mNG:HYG	this work	Figure 2E, 3C, 4A, 4B, 4C, 4D, 5B, 5C, 5D, S6A, S10B, S10C, S01D
yARC1356	Matα ura3∆0 leu2∆0::ACT1pr-Z3EV:NatMX his3∆::Z3EVpr-Sp_YBR196C-A-mNG:HYG	this work	Figure 2E
yARC1354	Matα ura3∆0 leu2∆0::ACT1pr-Z3EV:NatMX his3∆::Z3EVpr-YBR196C-A(N'->TDM)-mNG:HYG TOM70-mCherry:CaURA3	this work	Figure 3E
yARC1355	Matα ura3∆0 leu2∆0::ACT1pr-Z3EV:NatMX his3∆::Z3EVpr-YBR196C-A(C-term)-mNG:HYG TOM70-mCherry:CaURA3	this work	Figure 3E
yARC1357	Matα ura3∆0 leu2∆0::ACT1pr-Z3EV:NatMX his3∆::Z3EVpr-Sp_YBR196C-A(N'->TDM)-mNG:HYG TOM70-mCherry:CaURA3	this work	Figure 3E
yARC1358	Matα ura3∆0 leu2∆0::ACT1pr-Z3EV:NatMX his3∆::Z3EVpr-Sp-YBR196C-A(C-term)-mNG:HYG TOM70-mCherry:CaURA3	this work	Figure 3E
yARC0395	Matα ura3∆0 leu2∆0::ACT1pr-Z3EV:NatMX his3∆::Z3EVpr-mNG-YBR196C-A:HYG	this work	Figure 3A, 3B, 4A, 4B, 5A, 5C, 5D, 6A, 6B, 6C. 6D, S7I, S7J, S10E
AFO4575	Matα ura3∆0 leu2∆0::ACT1pr-Z3EV:NatMX get3∆::ura3 his3∆::Z3EVpr-mNG-YBR196C-A:HYG	this work	Figure 3A, 3B, 4A, 4B, 5A, 5C, 5D
AFO4577	Matα ura3∆0 leu2∆0::ACT1pr-Z3EV:NatMX snd3∆::ura3 his3∆::Z3EVpr-mNG-YBR196C-A:HYG	this work	Figure 3A, 3B
yARC1232	Matα ura3∆0 leu2∆0::ACT1pr-Z3EV:NatMX his3∆::Z3EVpr-mNG-YDL118W:HYG	this work	Figure 3B, 6B, 6D, S6C, S8A, S9A, S9C, S10A, S10G, S10F, S10J
yARC1241	Matα ura3∆0 leu2∆0::ACT1pr-Z3EV:NatMX get3∆::ura3 his3∆::Z3EVpr-mNG-YDL118W:HYG	this work	Figure 3B, S6C
yARC1286	Matα ura3∆0 leu2∆0::ACT1pr-Z3EV:NatMX snd3∆::ura3 his3∆::Z3EVpr-mNG-YDL118W:HYG	this work	Figure 3B, S6C
yARC1233	Matα ura3∆0 leu2∆0::ACT1pr-Z3EV:NatMX his3∆::Z3EVpr-mNG-YIL134C-A:HYG	this work	Figure 3B, 6B, 6D, S6C, S8B, S9D, S9F, S10A, S10G, S10F, S10L
yARC1242	Matα ura3∆0 leu2∆0::ACT1pr-Z3EV:NatMX get3∆::ura3 his3∆::Z3EVpr-mNG-YIL134C-A:HYG	this work	Figure 3B, S6C
yARC1287	Matα ura3∆0 leu2∆0::ACT1pr-Z3EV:NatMX snd3∆::ura3 his3∆::Z3EVpr-mNG-YIL134C-A:HYG	this work	Figure 3B, S6C
yARC1234	Matα ura3∆0 leu2∆0::ACT1pr-Z3EV:NatMX his3∆::Z3EVpr-mNG-YOL035C:HYG	this work	Figure 3B, 6B, 6D, S6C, S8D, S9I, S9K, S10A, S10G, S01F, S01K
yARC1243	Matα ura3∆0 leu2∆0::ACT1pr-Z3EV:NatMX get3∆::ura3 his3∆::Z3EVpr-mNG-YOL035C:HYG	this work	Figure 3B, S6C
yARC1288	Matα ura3∆0 leu2∆0::ACT1pr-Z3EV:NatMX snd3∆::ura3 his3∆::Z3EVpr-mNG-YOL035C:HYG	this work	Figure 3B, S6C
yARC1230	Matα ura3∆0 leu2∆0::ACT1pr-Z3EV:NatMX his3∆::Z3EVpr-mNG-YPR126C:HYG	this work	Figure 3B, 6B, 6D, S6C, S8E, S9L, S9N, S10A, S10G, S10F, S10I
yARC1239	Matα ura3∆0 leu2∆0::ACT1pr-Z3EV:NatMX get3∆::ura3 his3∆::Z3EVpr-mNG-YPR126C:HYG	this work	Figure 3B, S6C
yARC1284	Matα ura3∆0 leu2∆0::ACT1pr-Z3EV:NatMX snd3∆::ura3 his3∆::Z3EVpr-mNG-YPR126C:HYG	this work	Figure 3B, S6C
yARC1231	Matα ura3∆0 leu2∆0::ACT1pr-Z3EV:NatMX his3∆::Z3EVpr-mNG-YMR151W:HYG	this work	Figure 3B, 6B, 6D, S6C, S8C, S9G, S9H, S10A, S10G, S10F, S10G, S10H
yARC1240	Matα ura3∆0 leu2∆0::ACT1pr-Z3EV:NatMX get3∆::ura3 his3∆::Z3EVpr-mNG-YMR151W:HYG	this work	Figure 3B, S6C
yARC1285	Matα ura3∆0 leu2∆0::ACT1pr-Z3EV:NatMX snd3∆::ura3 his3∆::Z3EVpr-mNG-YMR151W:HYG	this work	Figure 3B, S6C
AFO3751	Matα ura3∆0 leu2∆0::ACT1pr-Z3EV:NatMX get3∆::ura3 his3∆::Z3EVpr-YBR196C-A-mNG:HYG	this work	Figure 3C
AFO3818	Matα ura3∆0 leu2∆0::ACT1pr-Z3EV:NatMX snd3∆::ura3 his3∆::Z3EVpr-YBR196C-A-mNG:HYG	this work	Figure 3C
yARC1227	Matα ura3∆0 leu2∆0::ACT1pr-Z3EV:NatMX his3∆::Z3EVpr-YDL118W-mNG:HYG	this work	Figure 3C, S6D, S8A, S9B, S9C, S10B, S10C, S10F
yARC1236	Matα ura3∆0 leu2∆0::ACT1pr-Z3EV:NatMX get3∆::ura3 his3∆::Z3EVpr-YDL118W-mNG:HYG	this work	Figure 3C, S6D
yARC1281	Matα ura3∆0 leu2∆0::ACT1pr-Z3EV:NatMX snd3∆::ura3 his3∆::Z3EVpr-YDL118W-mNG:HYG	this work	Figure 3C, S6D
yARC1228	Matα ura3∆0 leu2∆0::ACT1pr-Z3EV:NatMX his3∆::Z3EVpr-YIL134C-A-mNG:HYG	this work	Figure 3C, S6D, S8B, S9E, S9F, S10B, S10C, S10F
yARC1282	Matα ura3∆0 leu2∆0::ACT1pr-Z3EV:NatMX snd3∆::ura3 his3∆::Z3EVpr-YIL134C-A-mNG:HYG	this work	Figure 3C, S6D
yARC1237	Matα ura3∆0 leu2∆0::ACT1pr-Z3EV:NatMX get3∆::ura3 his3∆::Z3EVpr-YIL134C-A-mNG:HYG	this work	Figure 3C, S6D
yARC1229	Matα ura3∆0 leu2∆0::ACT1pr-Z3EV:NatMX his3∆::Z3EVpr-YOL035C-mNG:HYG	this work	Figure 3C, S6D, S8D, S9J, S9K, S10B, S10C, S10F
yARC1238	Matα ura3∆0 leu2∆0::ACT1pr-Z3EV:NatMX get3∆::ura3 his3∆::Z3EVpr-YOL035C-mNG:HYG	this work	Figure 3C, S6D
yARC1283	Matα ura3∆0 leu2∆0::ACT1pr-Z3EV:NatMX snd3∆::ura3 his3∆::Z3EVpr-YOL035C-mNG:HYG	this work	Figure 3C, S6D
yARC1226	Matα ura3∆0 leu2∆0::ACT1pr-Z3EV:NatMX his3∆::Z3EVpr-YPR126C-mNG:HYG	this work	Figure 3C, S6D, S8E, S9M, S9N, S10B, S10C, S10F
yARC1235	Matα ura3∆0 leu2∆0::ACT1pr-Z3EV:NatMX get3∆::ura3 his3∆::Z3EVpr-YPR126C-mNG:HYG	this work	Figure 3C, S6D
yARC1280	Matα ura3∆0 leu2∆0::ACT1pr-Z3EV:NatMX snd3∆::ura3 his3∆::Z3EVpr-YPR126C-mNG:HYG	this work	Figure 3C, S6D
AFO4579	Matα ura3∆0 leu2∆0::ACT1pr-Z3EV:NatMX hrd1∆::ura3 his3∆::Z3EVpr-mNG-YBR196C-A:HYG	this work	Figure 4A, 4B, 5A, 5C, 5D
AFO4581	Matα ura3∆0 leu2∆0::ACT1pr-Z3EV:NatMX doa10∆::ura3 his3∆::Z3EVpr-mNG-YBR196C-A:HYG	this work	Figure 4A, 4B, 5A, 5C, 5D, S7I, S7J
AFO4656	Matα ura3∆0 leu2∆0::ACT1pr-Z3EV:NatMX doa10∆::ura3 hrd1∆::kanMx his3∆::Z3EVpr-mNG-YBR196C-A:HYG	this work	Figure 4A, 4B, 5A, 5C, 5D
AFO4123	Matα ura3∆0 leu2∆0::ACT1pr-Z3EV:NatMX hrd1∆::ura3 his3∆::Z3EVpr-YBR196C-A-mNG:HYG	this work	Figure 4A, 4B, 5B, 5C, 5D
AFO3900	Matα ura3∆0 leu2∆0::ACT1pr-Z3EV:NatMX doa10∆::ura3 his3∆::Z3EVpr-YBR196C-A-mNG:HYG	this work	Figure 4A, 4B, 4C, 4D, 5B, 5C, 5D
AFO4125	Matα ura3∆0 leu2∆0::ACT1pr-Z3EV:NatMX doa10∆::ura3 hrd1∆::kanMx his3∆::Z3EVpr-YBR196C-A-mNG:HYG	this work	Figure 4A, 4B, 5B, 5C, 5D
AFO4270	Matα ura3∆0 leu2∆0::ACT1pr-Z3EV:NatMX pdr5∆::ura3 his3∆::Z3EVpr-YBR196C-A-mNG:HYG	this work	Figure 4E, 4F
yARC1267	Matα ura3∆0 leu2∆0::ACT1pr-Z3EV:NatMX doa10∆::ura3 his3∆::Z3EVpr-mNG-YDL118W:HYG	this work	Figure 5D, S8A, S9A, S9C
yARC1266	Matα ura3∆0 leu2∆0::ACT1pr-Z3EV:NatMX doa10∆::ura3 his3∆::Z3EVpr-mNG-YPR126C:HYG	this work	Figure 5D, S8E, S9L, S9N
yARC1268	Matα ura3∆0 leu2∆0::ACT1pr-Z3EV:NatMX doa10∆::ura3 his3∆::Z3EVpr-mNG-YIL134C-A:HYG	this work	Figure 5D, S8B, S9D, S9F
yARC1269	Matα ura3∆0 leu2∆0::ACT1pr-Z3EV:NatMX doa10∆::ura3 his3∆::Z3EVpr-mNG-YOL035C:HYG	this work	Figure 5D, S8D, S9I, S9K
yARC1270	Matα ura3∆0 leu2∆0::ACT1pr-Z3EV:NatMX doa10∆::ura3 his3∆::Z3EVpr-mNG-YMR151W:HYG	this work	Figure 5D, S8C, S9G, S9H
yARC1258	Matα ura3∆0 leu2∆0::ACT1pr-Z3EV:NatMX hrd1∆::ura3 his3∆::Z3EVpr-mNG-YDL118W:HYG	this work	Figure 5D, S8A, S9A, S9C
yARC1257	Matα ura3∆0 leu2∆0::ACT1pr-Z3EV:NatMX hrd1∆::ura3 his3∆::Z3EVpr-mNG-YPR126C:HYG	this work	Figure 5D, S8E, S9L, S9N
yARC1259	Matα ura3∆0 leu2∆0::ACT1pr-Z3EV:NatMX hrd1∆::ura3 his3∆::Z3EVpr-mNG-YIL134C-A:HYG	this work	Figure 5D, S8B, S9D, S9F
yARC1260	Matα ura3∆0 leu2∆0::ACT1pr-Z3EV:NatMX hrd1∆::ura3 his3∆::Z3EVpr-mNG-YOL035C:HYG	this work	Figure 5D, S8D, S9I, S9K
yARC1261	Matα ura3∆0 leu2∆0::ACT1pr-Z3EV:NatMX hrd1∆::ura3 his3∆::Z3EVpr-mNG-YMR151W:HYG	this work	Figure 5D, S8C, S9G, S9H
yARC1249	Matα ura3∆0 leu2∆0::ACT1pr-Z3EV:NatMX doa10∆::ura3 hrd1∆::kanMx his3∆::Z3EVpr-mNG-YDL118W:HYG	this work	Figure 5D, S8A, S9A, S9C
yARC1248	Matα ura3∆0 leu2∆0::ACT1pr-Z3EV:NatMX doa10∆::ura3 hrd1∆::kanMx his3∆::Z3EVpr-mNG-YPR126C:HYG	this work	Figure 5D, S8E, S9L, S9N
yARC1250	Matα ura3∆0 leu2∆0::ACT1pr-Z3EV:NatMX doa10∆::ura3 hrd1∆::kanMx his3∆::Z3EVpr-mNG-YIL134C-A:HYG	this work	Figure 5D, S8B, S9D, S9F
yARC1251	Matα ura3∆0 leu2∆0::ACT1pr-Z3EV:NatMX doa10∆::ura3 hrd1∆::kanMx his3∆::Z3EVpr-mNG-YOL035C:HYG	this work	Figure 5D, S8D, S9I, S9K
yARC1252	Matα ura3∆0 leu2∆0::ACT1pr-Z3EV:NatMX doa10∆::ura3 hrd1∆::kanMx his3∆::Z3EVpr-mNG-YMR151W:HYG	this work	Figure 5D, S8C, S9G, S9H
yARC1254	Matα ura3∆0 leu2∆0::ACT1pr-Z3EV:NatMX hrd1∆::ura3 his3∆::Z3EVpr-YDL118W-mNG:HYG	this work	Figure 5D, S8A, S9B, S9C
yARC1253	Matα ura3∆0 leu2∆0::ACT1pr-Z3EV:NatMX hrd1∆::ura3 his3∆::Z3EVpr-YPR126C-mNG:HYG	this work	Figure 5D, S8E, S9M, S9N
yARC1255	Matα ura3∆0 leu2∆0::ACT1pr-Z3EV:NatMX hrd1∆::ura3 his3∆::Z3EVpr-YIL134C-A-mNG:HYG	this work	Figure 5D, S8B, S9E, S9F
yARC1256	Matα ura3∆0 leu2∆0::ACT1pr-Z3EV:NatMX hrd1∆::ura3 his3∆::Z3EVpr-YOL035C-mNG:HYG	this work	Figure 5D, S8D, S9J, S9K
yARC1263	Matα ura3∆0 leu2∆0::ACT1pr-Z3EV:NatMX doa10∆::ura3 his3∆::Z3EVpr-YDL118W-mNG:HYG	this work	Figure 5D, S8A, S9B, S9C
yARC1262	Matα ura3∆0 leu2∆0::ACT1pr-Z3EV:NatMX doa10∆::ura3 his3∆::Z3EVpr-YPR126C-mNG:HYG	this work	Figure 5D, S8E, S9M, S9N
yARC1264	Matα ura3∆0 leu2∆0::ACT1pr-Z3EV:NatMX doa10∆::ura3 his3∆::Z3EVpr-YIL134C-A-mNG:HYG	this work	Figure 5D, S8B, S9E, S9F
yARC1265	Matα ura3∆0 leu2∆0::ACT1pr-Z3EV:NatMX doa10∆::ura3 his3∆::Z3EVpr-YOL035C-mNG:HYG	this work	Figure 5D, S8D, S9J, S9K
yARC1245	Matα ura3∆0 leu2∆0::ACT1pr-Z3EV:NatMX doa10∆::ura3 hrd1∆::kanMx his3∆::Z3EVpr-YDL118W-mNG:HYG	this work	Figure 5D, S8A, S9B, S9C
yARC1244	Matα ura3∆0 leu2∆0::ACT1pr-Z3EV:NatMX doa10∆::ura3 hrd1∆::kanMx his3∆::Z3EVpr-YPR126C-mNG:HYG	this work	Figure 5D, S8E, S9M, S9N
yARC1246	Matα ura3∆0 leu2∆0::ACT1pr-Z3EV:NatMX doa10∆::ura3 hrd1∆::kanMx his3∆::Z3EVpr-YIL134C-A-mNG:HYG	this work	Figure 5D, S8B, S9E, S9F
yARC1247	Matα ura3∆0 leu2∆0::ACT1pr-Z3EV:NatMX doa10∆::ura3 hrd1∆::kanMx his3∆::Z3EVpr-YOL035C-mNG:HYG	this work	Figure 5D, S8D, S9J, S9K
AFO4583	Matα ura3∆0 leu2∆0::ACT1pr-Z3EV:NatMX pep4∆::ura3 his3∆::Z3EVpr-mNG-YBR196C-A:HYG	this work	Figure 6A, 6B, 6C, 6D, S10E
yARC1281	Matα ura3∆0 leu2∆0::ACT1pr-Z3EV:NatMX pep4∆::ura3 his3∆::Z3EVpr-mNG-YDL118W:HYG	this work	Figure 6B, 6D, S10A, S10G, S01F, S10J
yARC1282	Matα ura3∆0 leu2∆0::ACT1pr-Z3EV:NatMX pep4∆::ura3 his3∆::Z3EVpr-mNG-YIL134C-A:HYG	this work	Figure 6B, 6D, S10A, S10G, S01F, S10L
yARC1283	Matα ura3∆0 leu2∆0::ACT1pr-Z3EV:NatMX pep4∆::ura3 his3∆::Z3EVpr-mNG-YMR151W:HYG	this work	Figure 6B, 6D, S10A, S10G, S01F, S10G, S10H
yARC1284	Matα ura3∆0 leu2∆0::ACT1pr-Z3EV:NatMX pep4∆::ura3 his3∆::Z3EVpr-mNG-YOL035C:HYG	this work	Figure 6B, 6D, S10A, S10G, S01F, S10K
yARC1285	Matα ura3∆0 leu2∆0::ACT1pr-Z3EV:NatMX pep4∆::ura3 his3∆::Z3EVpr-mNG-YPR126C:HYG	this work	Figure 6B, 6D, S10A, S10G, S01F, S10I
yARC1280	Matα ura3∆0 leu2∆0::ACT1pr-Z3EV:NatMX pep4∆::ura3 vps4∆::KanMx his3∆::Z3EVpr-mNG-YBR196C-A:HYG	this work	Figure 6C, 6D
yARC1281	Matα ura3∆0 leu2∆0::ACT1pr-Z3EV:NatMX pep4∆::ura3 vps4∆::KanMx his3∆::Z3EVpr-mNG-YDL118W:HYG	this work	Figure 6D, S10J
yARC1282	Matα ura3∆0 leu2∆0::ACT1pr-Z3EV:NatMX pep4∆::ura3 vps4∆::KanMx his3∆::Z3EVpr-mNG-YIL134C-A:HYG	this work	Figure 6D, S10L
yARC1283	Matα ura3∆0 leu2∆0::ACT1pr-Z3EV:NatMX pep4∆::ura3 vps4∆::KanMx his3∆::Z3EVpr-mNG-YMR151W:HYG	this work	Figure 6D, S10H
yARC1284	Matα ura3∆0 leu2∆0::ACT1pr-Z3EV:NatMX pep4∆::ura3 vps4∆::KanMx his3∆::Z3EVpr-mNG-YOL035C:HYG	this work	Figure 6D, S10K
yARC1285	Matα ura3∆0 leu2∆0::ACT1pr-Z3EV:NatMX pep4∆::ura3 vps4∆::KanMx his3∆::Z3EVpr-mNG-YPR126C:HYG	this work	Figure 6D, S10I
AFO3886	Matα ura3∆0 leu2∆0::ACT1pr-Z3EV:NatMX get1∆::ura3 his3∆::Z3EVpr-YBR196C-A-mNG:HYG	this work	Figure S6A
AFO3888	Matα ura3∆0 leu2∆0::ACT1pr-Z3EV:NatMX get2∆::ura3 his3∆::Z3EVpr-YBR196C-A-mNG:HYG	this work	Figure S6A
AFO3751	Matα ura3∆0 leu2∆0::ACT1pr-Z3EV:NatMX get3∆::ura3 his3∆::Z3EVpr-YBR196C-A-mNG:HYG	this work	Figure S6A
AFO3890	Matα ura3∆0 leu2∆0::ACT1pr-Z3EV:NatMX get4∆::ura3 his3∆::Z3EVpr-YBR196C-A-mNG:HYG	this work	Figure S6A
AFO3892	Matα ura3∆0 leu2∆0::ACT1pr-Z3EV:NatMX get5∆::ura3 his3∆::Z3EVpr-YBR196C-A-mNG:HYG	this work	Figure S6A
AFO3755	Matα ura3∆0 leu2∆0::ACT1pr-Z3EV:NatMX stg2∆::ura3 his3∆::Z3EVpr-YBR196C-A-mNG:HYG	this work	Figure S6A
AFO3894	Matα ura3∆0 leu2∆0::ACT1pr-Z3EV:NatMX snd1∆::ura3 his3∆::Z3EVpr-YBR196C-A-mNG:HYG	this work	Figure S6A
AFO3896	Matα ura3∆0 leu2∆0::ACT1pr-Z3EV:NatMX snd2∆::ura3 his3∆::Z3EVpr-YBR196C-A-mNG:HYG	this work	Figure S6A
AFO3818	Matα ura3∆0 leu2∆0::ACT1pr-Z3EV:NatMX snd3∆::ura3 his3∆::Z3EVpr-YBR196C-A-mNG:HYG	this work	Figure S6A
AFO3753	Matα ura3∆0 leu2∆0::ACT1pr-Z3EV:NatMX sbh1∆::ura3 his3∆::Z3EVpr-YBR196C-A-mNG:HYG	this work	Figure S6A
AFO3757	Matα ura3∆0 leu2∆0::ACT1pr-Z3EV:NatMX sec71∆::ura3 his3∆::Z3EVpr-YBR196C-A-mNG:HYG	this work	Figure S6A
AFO3759	Matα ura3∆0 leu2∆0::ACT1pr-Z3EV:NatMX sec72∆::ura3 his3∆::Z3EVpr-YBR196C-A-mNG:HYG	this work	Figure S6A
yARC0385	Matα ura3∆0 leu2∆0::ACT1pr-Z3EV:NatMX his3∆::Z3EVpr-mNG-ccdB1:HYG	this work	Figure S6B, S7A, S7B, S7E, S7F
AFO4601	Matα ura3∆0 leu2∆0::ACT1pr-Z3EV:NatMX his3∆::Z3EVpr-mNG-ccdB1:HYG get3∆::ura3	this work	Figure S6B
AFO4603	Matα ura3∆0 leu2∆0::ACT1pr-Z3EV:NatMX his3∆::Z3EVpr-mNG-ccdB1:HYG snd3∆::ura3	this work	Figure S6B
AFO4608	Matα ura3∆0 leu2∆0::ACT1pr-Z3EV:NatMX his3∆::Z3EVpr-mNG-ccdB1:HYG pep4∆::ura3	this work	Figure S6B
AFO4607	Matα ura3∆0 leu2∆0::ACT1pr-Z3EV:NatMX his3∆::Z3EVpr-mNG-ccdB1:HYG doa10∆::ura3	this work	Figure S6B, S7A, S7B, S7E, S7F
AFO4605	Matα ura3∆0 leu2∆0::ACT1pr-Z3EV:NatMX his3∆::Z3EVpr-mNG-ccdB1:HYG hrd1∆::ura3	this work	Figure S6B, S7A, S7B
AFO4652	Matα ura3∆0 leu2∆0::ACT1pr-Z3EV:NatMX his3∆::Z3EVpr-mNG-ccdB1:HYG doa10∆::ura3 hrd1∆::kanMx	this work	Figure S6B, S7A, S7B
yARC0626	Matα ura3∆0 leu2∆0::ACT1pr-Z3EV:NatMX his3∆::Z3EVpr-YBR196C-A-HA:HYG	this work	Figure S7C, S7D, S7G, S7H
AFO5131	Matα ura3∆0 leu2∆0::ACT1pr-Z3EV:NatMX his3∆::Z3EVpr-YBR196C-A-HA:HYG doa10∆::ura3	this work	Figure S7C, S7D, S7G, S7H
AFO5133	Matα ura3∆0 leu2∆0::ACT1pr-Z3EV:NatMX his3∆::Z3EVpr-YBR196C-A-HA:HYG hrd1∆::ura3	this work	Figure S7C, S7D
AFO5136	Matα ura3∆0 leu2∆0::ACT1pr-Z3EV:NatMX his3∆::Z3EVpr-YBR196C-A-HA:HYG doa10∆::ura3 hrd1∆::kanMx	this work	Figure S7C, S7D
AFO4610	Matα ura3∆0 leu2∆0::ACT1pr-Z3EV:NatMX his3∆::Z3EVpr-mNG-ccdB1:HYG pdr5∆::ura3	this work	Figure S7K
AFO4585	Matα ura3∆0 leu2∆0::ACT1pr-Z3EV:NatMX his3∆::Z3EVpr-mNG-YBR196C-A:HYG pdr5∆::ura3	this work	Figure S7L
AFO4272	Matα ura3∆0 leu2∆0::ACT1pr-Z3EV:NatMX pep4∆::ura3 his3∆::Z3EVpr-YBR196C-A-mNG:HYG	this work	Figure S10B, S10C, S10D
yARC1290	Matα ura3∆0 leu2∆0::ACT1pr-Z3EV:NatMX pep4∆::ura3 his3∆::Z3EVpr-YDL118W-mNG:HYG	this work	Figure S10B, S10C, S10F
yARC1291	Matα ura3∆0 leu2∆0::ACT1pr-Z3EV:NatMX pep4∆::ura3 his3∆::Z3EVpr-YIL134C-A-mNG:HYG	this work	Figure S10B, S10C, S10F
yARC1292	Matα ura3∆0 leu2∆0::ACT1pr-Z3EV:NatMX pep4∆::ura3 his3∆::Z3EVpr-YOL035C-mNG:HYG	this work	Figure S10B, S10C, S10F
yARC1293	Matα ura3∆0 leu2∆0::ACT1pr-Z3EV:NatMX pep4∆::ura3 his3∆::Z3EVpr-YPR126C-mNG:HYG	this work	Figure S10B, S10C, S10F
